# Cohesin loading at regulatory elements shapes 3D genome folding during erythropoiesis

**DOI:** 10.64898/2026.08.02.741886

**Authors:** Varshini Ramanathan, Chun-Jie Guo, Masahiro Nagano, Viraat Y. Goel, Clarice K.Y. Hong, Ariel D. Swett, Alexis Caulier, Emily King, Zuzana Tothova, Vijay G. Sankaran, Anders S. Hansen

**Author notes:** Co-first authors (Varshini Ramanathan, Chun-Jie Guo).

## Abstract

During erythropoiesis, differentiating cells silence much of the genome while maintaining high expression of select genes. It remains unclear whether this transcriptional specialization is linked to specific changes in 3D genome organization. We generated deep Micro-C maps across human erythropoiesis and identified erythroid *cis*-regulatory elements (CREs) that function as “matchmakers” by strengthening loops between neighboring elements. Matchmakers are associated with high H3K4me1, increase in strength during differentiation, and are linked to the expression of key erythropoiesis genes. Simulations suggest that a moderate cohesin loading bias across broad enhancer regions can explain the features of matchmakers, particularly under chromatin compaction. Targeted transcription factor and cohesin perturbations reduced matchmaker-associated structures and gene expression. We propose that matchmakers represent a subset of CREs that concentrate loop extrusion near key genes during erythroid differentiation.
