## Supplementary Tables for "Cohesin loading at regulatory elements shapes 3D genome folding during erythropoiesis"

### Sheet: 01_READ_COUNTS
Table S1: Micro-C mapping information for all datasets.
Dataset	Sample	Total Reads (billion)	Total Mapped Reads (billion)	Uniquely Mapped Reads (billion)	Cis Reads	Cis 1kb+ Reads
Differentiation Micro-C, Run 1
	Phase1_Rep1_merged	3.38085	2.56053	2.06223	1.76473	0.956501
	Phase1_Rep2_merged	14.0677	10.1643	5.52526	3.99354	2.20549
	Phase2_Rep1_merged	5.99469	4.58703	3.57353	3.14603	1.6465
	Phase2_Rep2_merged	5.18946	3.83519	2.57193	1.904	0.952522
	Phase3_Rep1_merged	3.1944	2.35712	1.80599	1.23064	0.598201
	Phase3_Rep2_merged	2.80367	2.01769	1.71135	1.23559	0.649359
Differentiation Micro-C, Run 2
	Phase1_Rep1_merged	4.37524	2.75986	1.81154	1.50189	1.07271
	Phase2_Rep2_merged	2.73712	1.64503	1.03972	0.714327	0.492464
	Phase3_Rep1_merged	5.74791	3.6134	1.86666	1.18961	0.749786
	Phase3_Rep2_merged	5.61048	3.27293	2.24874	1.47927	1.12505
Differentiation Micro-C, Total + not dedup
	Phase1_Rep1_merged	7.75608	5.32039	3.87377	3.26661	2.02921
	Phase1_Rep2_merged	14.0677	10.1643	5.52526	3.99354	2.20549
	Phase2_Rep1_merged	5.99469	4.58703	3.57353	3.14603	1.6465
	Phase2_Rep2_merged	7.92659	5.48022	3.61165	2.61833	1.44499
	Phase3_Rep1_merged	8.94232	5.97052	3.67265	2.42024	1.34799
	Phase3_Rep2_merged	8.41414	5.29062	3.96008	2.71486	1.77441
Differentiation Micro-C, Total + dedup
	Phase1_Rep1_merged	3.87377	3.87377	3.5409	2.9892	1.83431
	Phase1_Rep2_merged	14.0677	10.1643	5.52526	3.99354	2.20549
	Phase2_Rep1_merged	5.99469	4.58703	3.57353	3.14603	1.6465
	Phase2_Rep2_merged	3.61165	3.61165	3.17182	2.3135	1.23764
	Phase3_Rep1_merged	3.67265	3.67265	3.18873	2.109	1.15386
	Phase3_Rep2_merged	3.96008	3.96008	3.7477	2.57315	1.6703
NFE2 Micro-C
	AAVS1_P3_D1_merged	2.16665	1.32311	0.95702	0.611017	0.450182
	AAVS1_P3_D2_merged	2.80934	1.73091	1.22537	0.789593	0.587587
	NFE2_P3_D1_merged	2.96628	1.84759	1.20137	0.81033	0.595534
	NFE2_P3_D2_merged	3.38664	2.07326	1.23991	0.826244	0.57678
Cohesin Micro-C
	AAVS1_C2_G1_merged	3.25908	1.96364	1.10462	0.702083	0.489868
	AAVS1_C3_G1_merged	3.84801	2.24505	1.00475	0.593564	0.385751
	STAG1_C2_G1_merged	3.59087	2.17327	0.938123	0.632581	0.425507
	STAG1_C3_G1_merged	4.12	2.45738	1.17153	0.637457	0.437072
	STAG2_C2_G2_merged	3.88457	2.33429	1.28438	0.775949	0.548074
	STAG2_C3_G2_merged	3.87177	2.25442	1.09876	0.631221	0.411208
	NIPBL_C2_G1_merged	3.56909	2.14344	0.989056	0.647773	0.438769
	NIPBL_C3_G1_merged	4.02195	2.31479	0.950349	0.565564	0.355981
U937 Micro-C	WT_Rep3	3.97	2.894	2.179	1.525	0.943
	WT_Rep1	6.498	4.57	3.264	1.927	1.145
	WT_Rep2	3.426	2.292	1.721	0.983	0.587
	STAG2_Rep1	2.136	1.551	1.216	0.824	0.497
	STAG2_Rep2	1.814	1.29	0.976	0.583	0.356

### Sheet: 02_DATASETS
Table S2: Public datasets used in this study.
Dataset	Type of data	Cell Type	GEO Accession	Source for non-GEO data	Citation
P1 H3K27ac	ChIP-Seq	CD34+ HSPCs differentiated into ProEs	GSE70660		Huang et al., Dev Cell (2016)
P1 H3K4me1	ChIP-Seq	CD34+ HSPCs differentiated into ProEs	GSE70660		Huang et al., Dev Cell (2016)
P1 CTCF	ChIP-Seq	CD34+ HSPCs differentiated into ProEs	GSE36985		Xu et al., Dev Cell (2012)
P2 H3K27ac	ChIP-Seq	CD34+ cells from leukocyte cones diff. to d10	GSE125923		Badat et al., Blood (2021)
P2 H3K4me1	ChIP-Seq	CD34+ cells from leukocyte cones diff. to d10	GSE125923		Badat et al., Blood (2021)
P2 CTCF	ChIP-Seq	CD34+ cells from leukocyte cones diff. to d10	GSE125923		Badat et al., Blood (2021)
P3 H3K27ac	CUT&RUN	CD34+ HSPCs differentiated into OrthoEs	GSE183989		Li and Wu et al., NSMB (2023)
P3 CTCF	CUT&RUN	CD34+ HSPCs differentiated into OrthoEs	GSE183989		Li and Wu et al., NSMB (2023)
RAD21	ChIP-Seq	CD34+ HSPCs differentiated to day 10	GSE244929		Georgiades et al., Sci Rep (2025)
NFE2	ChIP-Seq	K562 (ENCODE)		ENCODE ENCFF474PRJ
3 Phases ATAC	Bulk ATAC-Seq	CD34+ HSPCs throughout erythropoiesis	GSE115684		Ludwig and Lareau et al., Cell Rep (2019)
3 Phases RNA-Seq	Bulk RNA-Seq	CD34+ HSPCs throughout erythropoiesis	GSE115684		Ludwig and Lareau et al., Cell Rep (2019)
Erythroid ATAC	scATAC-Seq	CD34+ HSPCs at 4 timepoints during erythroid diff.	GSE274113		Martin-Rufino and Caulier et al., Science (2025)
Erythroid RNA-Seq	scRNA-Seq	CD34+ HSPCs at 4 timepoints during erythroid diff.	GSE274113		Martin-Rufino and Caulier et al., Science (2025)
G1E, SMC3 perturb.	Hi-C	G1 mouse erythroblasts	GSE228402		Zhao et al., NatureGenetics (2024)
G1E, NIPBL perturb.	Hi-C	G1 mouse erythroblasts	GSE256073		Aboreden and Zhao et al., Nat Gen (2026)
G1E, NIPBL perturb. DEGs	TT-Seq	G1 mouse erythroblasts	GSE256073		Aboreden and Zhao et al., Nat Gen (2026)
G1E, enhancer/CTCF annotations	ChIP-Seq	G1 mouse erythroblasts	GSE129997		Zhang et al., Nature (2019)
HbF base editing hits	Base editing screen	HUDEP-2		GitHub link	Cheng et al., Nat Gen (2021)

### Sheet: 03_PRIMERS.GUIDES
Table S3: Guides and primers used in this study.
1. single guide RNA sequence used in this study
AAVS1	GGGGCCACTAGGGACAGGAT
STAG1_sgRNA	GGAATTAGAGGAGCAGGCCG
STAG2_sgRNA	TGATGACCATTCATTCGGTT
NIPBL_sgRNA	ATCCCCGCAAGAGTAGTAAT
NFE2_sgRNA	GAGGTCCAAGGTATGGAGCT
2. DNA oligo sequence used in this study
Primers for NIPBL ICE analysis
NIPBL_editing_F	GTCTGTTTTGTGTGTTGCAGTG
NIPBL_editing_R	AGGCTGCTGATACCTCCAAC
